# Developmental excitation-inhibition imbalance permanently reprograms autism-relevant social brain circuits

**DOI:** 10.1101/2025.09.07.674483

**Authors:** A Stuefer, G Colombo, S Gini, D Sastre-Yagüe, L Coletta, F Rocchi, M Aldrighetti, B D’Epifanio, G Como, L Balasco, N Barsotti, C Montani, FG Alvino, A Galbusera, S Migliarini, SM Bertozzi, M Pasqualetti, Y Bozzi, V Tucci, L Cancedda, MV Lombardo, A Gozzi

## Abstract

An influential theory proposes that an imbalance between excitation and inhibition (E:I) plays a central role in the etiology of autism and related developmental disorders. However, controversy exists as to whether this imbalance is a direct causal mechanism for autism, or a compensatory response to other primary etiological factors. Using chemogenetic manipulations in neonatal mice, we show that a transient E:I imbalance during development is sufficient to permanently reprogram autism-relevant social brain circuits. Chemogenetically manipulated mice exhibit lifelong impairments in sociability, persistent dysregulation of multiple autism-risk synaptic genes, and sustained cortical hyperexcitability in adulthood. Importantly, these social impairments are robustly rescued by pharmacological inhibition of neuronal excitability. Developmental E:I imbalance also disrupts functional connectivity in social brain regions enriched for transcriptionally dysregulated genes, suggesting a convergence of transcriptional and circuit-level pathology. Finally, multivariate modelling shows that behavioral dysfunction in chemogenetically manipulated animals closely associates with disrupted connectivity between prefrontal and mesolimbic dopaminergic regions. Collectively, our findings reconcile conflicting theories in the field and point to activity-dependent transcriptional remodeling as a foundational mechanism by which transient E:I imbalance during development can cause lasting, autism-relevant circuit dysfunction.
