## Supplementary Table 2 for "Developmental excitation-inhibition imbalance permanently reprograms autism-relevant social brain circuits"

DE genelist	genelist	OR	pval	fdr	genelist length	gene overlap
DE+	SFARI	2.107988	0.000109647	0.000767526	937	39
DE+	Rare inherited ASD variants (Wilfert Nature Genetics, 2021)	1.188793	0.456960753	0.456960753	155	4
DE+	ASD (Satterstrom Cell, 2020)	1.898623	0.180427604	0.273876093	99	4
DE+	ASD whole cortex (Gandal Nature, 2022)	1.281982	0.067669415	0.157895303	2828	74
DE+	ASD common variants (Grove Nature Genetics, 2019)	2.992142	0.303491146	0.354073004	16	1
DE+	Bipolar Disorder	1.656575	0.030974876	0.108412064	607	21
DE+	Schizophrenia	1.175136	0.195625781	0.273876093	2762	68
DE-	SFARI	0.4976865	0.996668372	1	937	11
DE-	Rare inherited ASD variants (Wilfert Nature Genetics, 2021)	0	1	1	155	0
DE-	ASD (Satterstrom Cell, 2020)	0.8984785	0.666860174	1	99	2
DE-	ASD whole cortex (Gandal Nature, 2022)	1.706271	0.000105707	0.000739946	2828	92
DE-	ASD common variants (Grove Nature Genetics, 2019)	2.9145679	0.310216008	1	16	1
DE-	Bipolar Disorder	0.7966766	0.828846183	1	607	11
DE-	Schizophrenia	0.478077	0.999998116	1	2762	34
