## Supplementary Table 3 for "Developmental excitation-inhibition imbalance permanently reprograms autism-relevant social brain circuits"

### Sheet: Sheet1
DE- genes
Cellular Component ontology terms
Ontology term	Gene count	p-value	q-value
postsynaptic ribosome	55	1.01e-68	7.09e-68
presynaptic ribosome	41	3.58e-51	1.25e-50
postsynapse	71	1.24e-30	2.89e-30
synapse	88	2.96e-30	5.17e-30
presynapse	51	8.4e-21	1.18e-20
postsynaptic specialization	21	1.64e-06	1.82e-06
postsynaptic density	19	1.82e-06	1.82e-06
Biological Process ontology terms
Ontology term	Gene count	p-value	q-value
translation at presynapse	40	7.31e-50	6.58e-49
translation at postsynapse	40	1.1e-48	4.95e-48
process in the synapse	57	3.29e-16	9.87e-16
modulation of chemical synaptic transmission	4	0.0627	0.141
DE+ genes
Cellular Component ontology terms
Ontology term	Gene count	p-value	q-value
postsynapse	50	2.05e-15	3.08e-14
postsynaptic specialization	32	8.79e-14	6.59e-13
synapse	60	8.32e-13	4.16e-12
postsynaptic density	25	2.15e-10	8.08e-10
postsynaptic density membrane	15	1.01e-08	3.02e-08
postsynaptic membrane	14	1.12e-07	2.8e-07
integral component of postsynaptic density membrane	12	2.74e-07	5.87e-07
integral component of postsynaptic membrane	12	4.57e-07	8.57e-07
presynaptic membrane	13	1.57e-06	2.62e-06
integral component of postsynaptic specialization membrane	7	8.29e-06	1.24e-05
integral component of presynaptic membrane	10	3.77e-05	5.14e-05
presynapse	23	0.000309	0.000387
presynaptic active zone	6	0.00659	0.00761
postsynaptic density, intracellular component	4	0.00771	0.00826
presynaptic active zone membrane	4	0.0224	0.0224
Biological Process ontology terms
Ontology term	Gene count	p-value	q-value
process in the synapse	53	7.45e-14	1.79e-12
process in the postsynapse	20	1.09e-08	1.31e-07
synapse organization	24	4.02e-08	3.22e-07
regulation of postsynaptic membrane potential	9	6.49e-07	3.89e-06
regulation of presynaptic membrane potential	8	1.35e-06	6.5e-06
synapse assembly	12	9.61e-06	3.84e-05
regulation of synapse assembly	9	7.17e-05	0.000246
synapse adhesion between pre- and post-synapse	6	9.09e-05	0.000273
trans-synaptic signaling	12	0.000118	0.000314
voltage-gated ion channel activity involved in regulation of presynaptic membrane potential	4	0.000212	0.000508
regulation of postsynaptic neurotransmitter receptor endocytosis	5	0.000631	0.00138
regulation of postsynaptic membrane neurotransmitter receptor levels	9	0.00109	0.00217
regulation of presynapse assembly	4	0.00158	0.00292
chemical synaptic transmission	9	0.00178	0.00305
transmitter-gated ion channel activity involved in regulation of postsynaptic membrane potential	4	0.00435	0.00696
ligand-gated ion channel activity involved in regulation of presynaptic membrane potential	3	0.00679	0.00959
presynaptic modulation of chemical synaptic transmission	4	0.00675	0.00959
regulation of postsynapse assembly	4	0.0154	0.0205
process in the presynapse	10	0.0197	0.0249
postsynaptic specialization assembly	3	0.0242	0.029
postsynapse organization	4	0.0277	0.0317
