## Supplementary Table 4 for "Developmental excitation-inhibition imbalance permanently reprograms autism-relevant social brain circuits"

DE genelist	genelist	OR	pval	fdr	genelist length	gene overlap
DE+	autophagy	1.148484	0.5955057	1	40	1
DE+	cell-cell communication	3.984111	0.04903553	0.4110973	37	3
DE+	cellcycle	0	1	1	3	0
DE+	cellular response to stimuli	0	1	1	6	0
DE+	chromatin organization	0	1	1	21	0
DE+	developmental biology	5.613593	0.1840328	0.7821393	9	1
DE+	dna repair	0	1	1	11	0
DE+	dna replication	0	1	1	38	0
DE+	extracellular matrix organization	0	1	1	9	0
DE+	gene expression transcription	0	1	1	6	0
DE+	metabolism of rna	0	1	1	28	0
DE+	neuronal system	14.174279	0.0000006	0.0000104	34	8
DE+	organelle biogenesis and maintenance	5.004665	0.07254658	0.4110973	20	2
DE+	programmed cell death	0	1	1	30	0
DE+	protein localization	0	1	1	28	0
DE+	transport of small molecules	0	1	1	4	0
DE-	autophagy	7.847947	0.000274045	0.002329385	40	6
DE-	cell-cell communication	0	1	1	37	0
DE-	cellcycle	0	1	1	3	0
DE-	cellular response to stimuli	8.751111	0.1299518	0.326239	6	1
DE-	chromatin organization	7.33893	0.01168048	0.04964203	21	3
DE-	developmental biology	0	1	1	9	0
DE-	dna repair	0	1	1	11	0
DE-	dna replication	5.192774	0.0108182	0.04964203	38	4
DE-	extracellular matrix organization	0	1	1	9	0
DE-	gene expression transcription	8.751111	0.1299518	0.326239	6	1
DE-	metabolism of rna	29.371493	0.000000000011	0.000000000194	28	11
DE-	neuronal system	1.322783	0.5460576	1	34	1
DE-	organelle biogenesis and maintenance	2.300195	0.3714254	0.789279	20	1
DE-	programmed cell death	0	1	1	30	0
DE-	protein localization	3.372319	0.1343337	0.326239	28	2
DE-	transport of small molecules	0	1	1	4	0
