## Supplementary Table 5 for "Developmental excitation-inhibition imbalance permanently reprograms autism-relevant social brain circuits"

### Sheet: Sheet1
final_label2	X	cluster_id	Term	class_label	neighborhood_label	subclass_label	supertype_label	final_label	Overlap	P.value	Adjusted.P.value	Odds.Ratio	Combined.Score	Genes	direction
CA1-ProS Lefty1 279	35	279	Mouse 279 CA1 up	Glutamatergic	DG_SUB_CA	CA1-ProS	Lefty1	Glutamatergic - DG_SUB_CA - CA1-ProS - Lefty1	6/36	7.13379e-06	0.00011944	15.2162	180.322	AR;FAAH;WSCD2;PPP4R4;SUSD6;SHISA7	DE+
CA1-ProS Lefty1 282	243	282	Mouse 282 CA1 up	Glutamatergic	DG_SUB_CA	CA1-ProS	Lefty1	Glutamatergic - DG_SUB_CA - CA1-ProS - Lefty1	12/446	0.0162797	0.0392042	2.10936	8.686	RANBP2;AR;FRMD6;SGMS1;USP31;PPP4R4;SLITRK4;SUSD6;VLDLR;ERCC6;CDC40;GM45441	DE+
CA1-ProS Lefty1 283	47	283	Mouse 283 CA1 up	Glutamatergic	DG_SUB_CA	CA1-ProS	Lefty1	Glutamatergic - DG_SUB_CA - CA1-ProS - Lefty1	10/138	1.57242e-05	0.000196051	6.00705	66.4398	AR;FAAH;SGMS1;WSCD2;PPP4R4;SECISBP2L;SUSD6;VLDLR;CDC40;SLC9A1	DE+
CA1-ProS Lefty1 284	120	284	Mouse 284 CA1 up	Glutamatergic	DG_SUB_CA	CA1-ProS	Lefty1	Glutamatergic - DG_SUB_CA - CA1-ProS - Lefty1	12/309	0.000903568	0.00441242	3.10424	21.7581	AR;FAAH;PORCN;USP31;WSCD2;PPP4R4;SLITRK4;SUSD6;PHIP;CDC40;SHISA7;SLC9A1	DE+
CA1-ProS Lefty1 285	257	285	Mouse 285 CA1 up	Glutamatergic	DG_SUB_CA	CA1-ProS	Lefty1	Glutamatergic - DG_SUB_CA - CA1-ProS - Lefty1	11/409	0.0209952	0.0478723	2.10409	8.12908	AR;CYLD;IPO9;ZFP281;USP31;WSCD2;PPP4R4;SUSD6;PDS5A;CDC40;SHISA7	DE+
CA1-ProS Lefty1 286	166	286	Mouse 286 CA1 up	Glutamatergic	DG_SUB_CA	CA1-ProS	Lefty1	Glutamatergic - DG_SUB_CA - CA1-ProS - Lefty1	4/48	0.00371034	0.0130979	6.85859	38.385	TBC1D1;PPP4R4;SUSD6;CDC40	DE+
CA1-ProS Lefty1 287	247	287	Mouse 287 CA1 up	Glutamatergic	DG_SUB_CA	CA1-ProS	Lefty1	Glutamatergic - DG_SUB_CA - CA1-ProS - Lefty1	14/558	0.0172043	0.0408167	1.96767	7.99386	WSCD2;SECISBP2L;FBXO34;VLDLR;PDS5A;CDC40;SHISA7;DRP2;AR;ZFP281;PPP4R4;SLITRK4;SUSD6;PTPN3	DE+
CA1-ProS Lefty1 289	52	289	Mouse 289 CA1 up	Glutamatergic	DG_SUB_CA	CA1-ProS	Lefty1	Glutamatergic - DG_SUB_CA - CA1-ProS - Lefty1	7/63	1.94582e-05	0.000219279	9.5344	103.422	AR;TBC1D1;FAAH;WSCD2;PPP4R4;SUSD6;SHISA7	DE+
CA1-ProS Lefty1 290	66	290	Mouse 290 CA1 up	Glutamatergic	DG_SUB_CA	CA1-ProS	Lefty1	Glutamatergic - DG_SUB_CA - CA1-ProS - Lefty1	6/50	4.98357e-05	0.000440798	10.3673	102.707	TBC1D1;FAAH;PPP4R4;SUSD6;CDC40;SHISA7	DE+
CA1-ProS Necab1 276	250	276	Mouse 276 CA1-ProS up	Glutamatergic	DG_SUB_CA	CA1-ProS	Necab1	Glutamatergic - DG_SUB_CA - CA1-ProS - Necab1	3/42	0.0180513	0.0423121	5.78274	23.215	AR;LIFR;PHIP	DE+
CA1-ProS Necab1 278	68	278	Mouse 278 CA1-ProS up	Glutamatergic	DG_SUB_CA	CA1-ProS	Necab1	Glutamatergic - DG_SUB_CA - CA1-ProS - Necab1	7/73	5.12053e-05	0.000441269	8.08568	79.8839	AR;CYLD;FAAH;WSCD2;PPP4R4;PHIP;SUSD6	DE+
CA2 Ntf3 Ramp3 301	209	301	Mouse 301 CA2-IG-FC up	Glutamatergic	DG_SUB_CA	CA2	Ntf3 Ramp3	Glutamatergic - DG_SUB_CA - CA2 - Ntf3 Ramp3	4/62	0.00921271	0.0258308	5.19937	24.3703	WIPF3;SUSD6;CDC40;LRP12	DE+
CA2 Ntf3 Ramp3 302	100	302	Mouse 302 CA2-IG-FC up	Glutamatergic	DG_SUB_CA	CA2	Ntf3 Ramp3	Glutamatergic - DG_SUB_CA - CA2 - Ntf3 Ramp3	9/153	0.000208365	0.00122102	4.78296	40.5414	AR;FAAH;ADCY9;RAP2B;WIPF3;SUSD6;CDC40;LRP12;PTPN3	DE+
CA3 Fam107a 292	119	292	Mouse 292 CA3 up	Glutamatergic	DG_SUB_CA	CA3	Fam107a	Glutamatergic - DG_SUB_CA - CA3 - Fam107a	21/731	0.000776816	0.00382533	2.30619	16.5131	FAAH;GGT7;CNTNAP1;AU040320;WSCD2;SECISBP2L;LIFR;SEMA4F;PDS5A;LYST;DNAJC16;CDC40;SLC9A1;PORCN;IPO9;FRZB;PPP4R4;SLITRK3;SACS;SUSD6;PTPN3	DE+
CA3 Fam107a 294	174	294	Mouse 294 CA3 up	Glutamatergic	DG_SUB_CA	CA3	Fam107a	Glutamatergic - DG_SUB_CA - CA3 - Fam107a	30/1373	0.00484281	0.0162783	1.74826	9.31869	DIDO1;FAAH;CNTNAP1;GPR26;AU040320;MTMR12;USP31;PDS5A;LYST;SLC9A1;RASD2;PORCN;IPO9;DHX33;SLITRK2;PPP4R4;SLITRK4;SLITRK3;SACS;GGT7;WSCD2;DNAJC16;CDC40;AR;CYLD;FAM234B;FRMD6;TMEM215;ELMO2;PTPN3	DE+
CA3 Fam107a 295	134	295	Mouse 295 CA3 up	Glutamatergic	DG_SUB_CA	CA3	Fam107a	Glutamatergic - DG_SUB_CA - CA3 - Fam107a	19/667	0.0015139	0.00662047	2.275	14.7717	RANBP2;FAAH;WSCD2;VLDLR;LYST;DNAJC16;SLC9A1;AR;PORCN;SLITRK2;PPP4R4;SLITRK4;SACS;BBX;ELMO2;PHIP;ERCC6;LRP12;PTPN3	DE+
CA3 Fam107a 296	164	296	Mouse 296 CA3 up	Glutamatergic	DG_SUB_CA	CA3	Fam107a	Glutamatergic - DG_SUB_CA - CA3 - Fam107a	5/77	0.00357576	0.0127768	5.25187	29.5868	AR;FAAH;SLITRK4;PHIP;LYST	DE+
CA3 Iyd 298	158	298	Mouse 298 CA3 up	Glutamatergic	DG_SUB_CA	CA3	Iyd	Glutamatergic - DG_SUB_CA - CA3 - Iyd	16/558	0.00329025	0.0122031	2.27543	13.0082	FAAH;GGT7;CNTNAP1;MTMR12;SGMS1;USP31;WSCD2;SECISBP2L;LYST;RASD2;CYLD;DHX33;SACS;SUSD6;PIP4K2C;PTPN3	DE+
CA3 Iyd 299	176	299	Mouse 299 CA3 up	Glutamatergic	DG_SUB_CA	CA3	Iyd	Glutamatergic - DG_SUB_CA - CA3 - Iyd	24/1028	0.00522564	0.017399	1.8579	9.76172	FAAH;GGT7;CNTNAP1;AU040320;MTMR12;SGMS1;WSCD2;PAQR3;LIFR;SEMA4F;PDS5A;LYST;DNAJC16;CDC40;SLC9A1;RASD2;PORCN;DHX33;SACS;ELMO2;SUSD6;PIP4K2C;ERCC6;PTPN3	DE+
CA3 Iyd 299	80	299	Mouse 299 CA3 up	Glutamatergic	DG_SUB_CA	CA3	Iyd	Glutamatergic - DG_SUB_CA - CA3 - Iyd	26/1028	0.00123969	0.00638441	2.03383	13.6122	ANKRD13B;MRPL41;EEF1B2;RPL7A;ZNHIT1;RPS15A;DEAF1;AMZ2;GM21992;RPL15;RPS2;PPFIA4;RPS13;PPP1R14C;REV1;AIP;KCTD3;MTURN;MRPL52;EIF3K;MYO5B;BOLA2;BAX;ANAPC5;PABPC1;NOP53	DE-
Car3 Car3 258	34	258	Mouse 258 L6 Car3 up	Glutamatergic	L4_5_6_IT_Car3	Car3	Car3	Glutamatergic - L4_5_6_IT_Car3 - Car3 - Car3	7/54	6.89337e-06	0.000118809	11.3653	135.076	PDP1;KCNV1;FRMD6;TRPC3;TMTC1;SEMA4F;PIP4K2C	DE+
CR Trp73 1	42	1	Mouse 1 CR up	Glutamatergic	Other	CR	Trp73	Glutamatergic - Other - CR - Trp73	9/59	7.74401e-08	7.59651e-07	13.841	226.629	PSMB6;RPS9;TUBB2B;RPS8;PRDX1;TBCB;PARK7;USE1;NOP53	DE-
DG Prox1 120	180	120	Mouse 120 DG up	Glutamatergic	DG_SUB_CA	DG	Prox1	Glutamatergic - DG_SUB_CA - DG - Prox1	7/160	0.00555223	0.0180756	3.47251	18.0347	MEGF11;PPP4R4;WIPF3;SLITRK3;TLL1;FBXO33;DLGAP2	DE+
DG Prox1 123	218	123	Mouse 123 DG up	Glutamatergic	DG_SUB_CA	DG	Prox1	Glutamatergic - DG_SUB_CA - DG - Prox1	5/101	0.0111105	0.0298658	3.93409	17.7029	PHIP;ITGAV;VLDLR;LYST;DRC3	DE+
L2 IT ENTl Grik1 139	246	139	Mouse 139 L2 IT ENTl up	Glutamatergic	L2_3_IT	L2 IT ENTl	Grik1	Glutamatergic - L2_3_IT - L2 IT ENTl - Grik1	4/74	0.0168119	0.0400477	4.30542	17.5905	BOC;FBXO34;VLDLR;EXTL3	DE+
L2 IT RHP Cfap58 148	53	148	Mouse 148 L2 IT PAR up	Glutamatergic	L2_3_IT	L2 IT RHP	Cfap58	Glutamatergic - L2_3_IT - L2 IT RHP - Cfap58	8/88	2.20014e-05	0.000243261	7.64786	82.0187	FAAH;GPR26;SGMS1;MEGF11;TBC1D30;GPR88;PHIP;AKAP5	DE+
L2 IT RHP Cfap58 149	211	149	Mouse 149 L2 IT PAR up	Glutamatergic	L2_3_IT	L2 IT RHP	Cfap58	Glutamatergic - L2_3_IT - L2 IT RHP - Cfap58	3/33	0.00935798	0.0259895	7.52099	35.1345	GPR26;PHIP;AKAP5	DE+
L2 IT RHP Pcsk5 156	84	156	Mouse 156 L2 IT ProS up	Glutamatergic	L2_3_IT	L2 IT RHP	Pcsk5	Glutamatergic - L2_3_IT - L2 IT RHP - Pcsk5	7/80	9.22829e-05	0.000643783	7.30774	67.8937	RANBP2;SGMS1;MEGF11;PPP4R4;NUP98;PHKA2;SSTR3	DE+
L2/3 IT CTX-1 Stard8 182	32	182	Mouse 182 L2/3 IT CTX up	Glutamatergic	L2_3_IT	L2/3 IT CTX-1	Stard8	Glutamatergic - L2_3_IT - L2/3 IT CTX-1 - Stard8	8/75	6.69715e-06	0.000118809	9.13781	108.866	TSNAX;PDP1;KCNV1;FRMD6;TBC1D30;ITGAV;FBXO33;MAP9	DE+
L2/3 IT CTX-1 Trhr 170	189	170	Mouse 170 L2/3 IT CTX up	Glutamatergic	L2_3_IT	L2/3 IT CTX-1	Trhr	Glutamatergic - L2_3_IT - L2/3 IT CTX-1 - Trhr	8/207	0.00650929	0.0200942	3.0559	15.385	CYLD;FAAH;RNF169;HLCS;ITGAV;PHKA2;PDK1;GM45441	DE+
L2/3 IT CTX-1 Trhr 172	138	172	Mouse 172 L2/3 IT CTX up	Glutamatergic	L2_3_IT	L2/3 IT CTX-1	Trhr	Glutamatergic - L2_3_IT - L2/3 IT CTX-1 - Trhr	5/66	0.00181904	0.00772435	6.2024	39.1337	AR;CYLD;FAAH;RNF169;HLCS	DE+
L2/3 IT CTX-1 Trhr 173	122	173	Mouse 173 L2/3 IT ENTl up	Glutamatergic	L2_3_IT	L2/3 IT CTX-1	Trhr	Glutamatergic - L2_3_IT - L2/3 IT CTX-1 - Trhr	5/57	0.000938541	0.00450808	7.27922	50.7448	CYLD;FAAH;RNF169;HLCS;ABHD6	DE+
L2/3 IT ENTl Fign 161	170	161	Mouse 161 L2/3 IT ENTl up	Glutamatergic	L2_3_IT	L2/3 IT ENTl	Fign	Glutamatergic - L2_3_IT - L2/3 IT ENTl - Fign	4/50	0.00430194	0.014829	6.55972	35.7419	SLITRK4;ITGAV;ABHD6;MAP9	DE+
L2/3 IT ENTl Grik1 166	255	166	Mouse 166 L2/3 IT ENTl up	Glutamatergic	L2_3_IT	L2/3 IT ENTl	Grik1	Glutamatergic - L2_3_IT - L2/3 IT ENTl - Grik1	3/44	0.0204282	0.0469447	5.50009	21.4	FBXO34;VLDLR;MAP9	DE+
L3 RSP-ACA Scnn1a 234	93	234	Mouse 234 L3 RSP-ACA up	Glutamatergic	PT	L3 RSP-ACA	Scnn1a	Glutamatergic - PT - L3 RSP-ACA - Scnn1a	5/40	0.000177096	0.00108094	10.8242	93.5081	ARHGAP20;DIAPH2;KCNH5;EXTL3;PTPN3	DE+
L3 RSP-ACA Scnn1a 236	91	236	Mouse 236 L3 RSP-ACA up	Glutamatergic	PT	L3 RSP-ACA	Scnn1a	Glutamatergic - PT - L3 RSP-ACA - Scnn1a	19/555	0.000163575	0.00105335	2.76651	24.1191	SUN1;GPR26;SLC35E2;PLXND1;TRPC3;LRTM2;LGI3;FBXO34;POU3F2;ARHGAP20;FRMD6;TBC1D30;ELMO2;ITGAV;PTGFRN;EXTL3;GABRD;PDK1;PTPN3	DE+
L4/5 IT CTX Scnn1a 188	26	188	Mouse 188 L4/5 IT CTX up	Glutamatergic	L4_5_6_IT_Car3	L4/5 IT CTX	Scnn1a	Glutamatergic - L4_5_6_IT_Car3 - L4/5 IT CTX - Scnn1a	4/9	3.60312e-06	7.54082e-05	60.4751	757.977	PDP1;KCNH5;EXTL3;OSBP2	DE+
L4/5 IT CTX Scnn1a 189	27	189	Mouse 189 L4/5 IT CTX up	Glutamatergic	L4_5_6_IT_Car3	L4/5 IT CTX	Scnn1a	Glutamatergic - L4_5_6_IT_Car3 - L4/5 IT CTX - Scnn1a	4/9	3.60312e-06	7.54082e-05	60.4751	757.977	PDP1;KCNH5;EXTL3;OSBP2	DE+
L4/5 IT CTX Scnn1a 190	83	190	Mouse 190 L4/5 IT CTX up	Glutamatergic	L4_5_6_IT_Car3	L4/5 IT CTX	Scnn1a	Glutamatergic - L4_5_6_IT_Car3 - L4/5 IT CTX - Scnn1a	5/35	9.22166e-05	0.000643783	12.6314	117.363	PDP1;KCNH5;GPR88;EXTL3;OSBP2	DE+
L4/5 IT CTX Slc22a4 193	251	193	Mouse 193 L4/5 IT CTX up	Glutamatergic	L4_5_6_IT_Car3	L4/5 IT CTX	Slc22a4	Glutamatergic - L4_5_6_IT_Car3 - L4/5 IT CTX - Slc22a4	2/16	0.0185705	0.043013	10.7121	42.7004	KCNH5;EXTL3	DE+
L5 IT CTX Arhgap25 203	130	203	Mouse 203 L5 IT CTX up	Glutamatergic	L4_5_6_IT_Car3	L5 IT CTX	Arhgap25	Glutamatergic - L4_5_6_IT_Car3 - L5 IT CTX - Arhgap25	4/36	0.00127147	0.00573142	9.4363	62.9173	KCNV1;TBC1D30;PIP4K2C;EXTL3	DE+
L5 NP CTX CT 310	98	310	Mouse 310 L5 NP CTX up	Glutamatergic	NP_L6CT_L6b	L5 NP CTX	CT	Glutamatergic - NP_L6CT_L6b - L5 NP CTX - CT	5/86	0.00572701	0.0240768	4.66619	24.0895	SH3GL3;MVB12B;PCIF1;HIVEP1;BBS9	DE-
L5 NP CTX Sla2 306	227	306	Mouse 306 L5 NP CTX up	Glutamatergic	NP_L6CT_L6b	L5 NP CTX	Sla2	Glutamatergic - NP_L6CT_L6b - L5 NP CTX - Sla2	2/13	0.0123897	0.0317045	13.6357	59.8728	TRPC3;TMTC1	DE+
L5 PT CTX Chrna6 238	175	238	Mouse 238 L5 PT CTX up	Glutamatergic	PT	L5 PT CTX	Chrna6	Glutamatergic - PT - L5 PT CTX - Chrna6	9/240	0.00486126	0.0162783	2.96834	15.8108	CNTNAP1;SECISBP2L;LRTM2;LGI3;LRRC8C;HTR2A;EXTL3;PDZD8;LRP12	DE+
L6 IT CTX Penk 229	231	229	Mouse 229 L6 IT CTX up	Glutamatergic	L4_5_6_IT_Car3	L6 IT CTX	Penk	Glutamatergic - L4_5_6_IT_Car3 - L6 IT CTX - Penk	9/281	0.0129446	0.0328379	2.51561	10.9355	RANBP2;GPR26;SGMS1;MEGF11;MGAT5;ISM1;PDS5A;DLGAP2;FBXO33	DE+
L6b CTX Clic5 343	188	343	Mouse 343 L6b CTX up	Glutamatergic	NP_L6CT_L6b	L6b CTX	Clic5	Glutamatergic - NP_L6CT_L6b - L6b CTX - Clic5	5/87	0.00601198	0.0187395	4.60905	23.5707	RNF169;PDE1B;LRRC8C;EPOP;LYST	DE+
L6b CTX Clic5 345	39	345	Mouse 345 L6b CTX up	Glutamatergic	NP_L6CT_L6b	L6b CTX	Clic5	Glutamatergic - NP_L6CT_L6b - L6b CTX - Clic5	29/622	4.5656e-09	4.82315e-08	3.9666	76.1775	SH3GL3;RPL12;CIB2;HTRA2;YEATS4;PARK7;MRPL41;EEF1B2;GLRA2;ZNHIT1;DPYSL5;DEAF1;PRDX1;STK16;RACK1;COTL1;AMZ2;RPS2;HMGN2;RPS13;BCAS2;RANBP1;UBE2I;CTNNBIP1;LSM1;LSM6;EIF3K;BAX;SFXN1	DE-
L6b CTX Clic5, Creb3l1, Rgs5 351	74	351	Mouse 351 L6b CTX up	Glutamatergic	NP_L6CT_L6b	L6b CTX	Clic5, Creb3l1, Rgs5	Glutamatergic - NP_L6CT_L6b - L6b CTX - Clic5, Creb3l1, Rgs5	14/375	0.000510323	0.00284126	2.99341	22.6915	IDH1;YEATS4;EEF1B2;GLRA2;RPS15A;DPYSL5;DOK5;PALM;HIVEP1;RACK1;KCNMB4;BBS9;SFXN1;BCAS2	DE-
L6b CTX Cplx3 344	241	344	Mouse 344 L6b RHP up	Glutamatergic	NP_L6CT_L6b	L6b CTX	Cplx3	Glutamatergic - NP_L6CT_L6b - L6b CTX - Cplx3	3/39	0.0147917	0.0359666	6.26559	26.4012	PDE1B;HTR2A;OSBP2	DE+
L6b/CT ENT Cplx3 337	114	337	Mouse 337 L6b/CT ENT up	Glutamatergic	NP_L6CT_L6b	L6b/CT ENT	Cplx3	Glutamatergic - NP_L6CT_L6b - L6b/CT ENT - Cplx3	3/38	0.0137863	0.0498241	6.44493	27.6106	GLRA2;HIVEP1;GNG12	DE-
Lamp5 Lamp5 Lhx6 4	43	4	Mouse 4 Lamp5 Lhx6 up	GABAergic	CGE	Lamp5	Lamp5 Lhx6	GABAergic - CGE - Lamp5 - Lamp5 Lhx6	8/45	1.20554e-07	1.15507e-06	16.5721	264.013	EEF1B2;MRPL52;RPL7A;RPS15A;EIF3K;RPL13A;PARK7;NOP53	DE-
Lamp5 Lamp5 Lhx6 6	48	6	Mouse 6 Lamp5 Lhx6 up	GABAergic	CGE	Lamp5	Lamp5 Lhx6	GABAergic - CGE - Lamp5 - Lamp5 Lhx6	14/198	4.25205e-07	3.64968e-06	5.9266	86.9473	RPL41;HTRA2;RPL13A;RPL9;USE1;MRPL52;EEF1B2;GLRA2;RPS15A;RPL15;EIF3F;RPS21;NOP53;RPS13	DE-
Lamp5 Prox1 10	151	10	Mouse 10 Lamp5 up	GABAergic	CGE	Lamp5	Prox1	GABAergic - CGE - Lamp5 - Prox1	5/73	0.00283689	0.0110094	5.56193	32.621	SGMS1;ABHD6;VLDLR;RGS7BP;PHKA2	DE+
Micro-PVM Mrc1 379	36	379	Mouse 379 PVM up	Immune/Vascular	Other	Micro-PVM	Mrc1	Immune/Vascular - Other - Micro-PVM - Mrc1	12/83	9.59886e-10	1.09854e-08	13.1363	272.766	FTL1;RPS9;RPL41;RPL32;RPL18A;TMSB4X;PRDX1;RPLP0;CLTA;FAU;RPS11;RPL39	DE-
Micro-PVM Siglech 377	21	377	Mouse 377 Micro up	Immune/Vascular	Other	Micro-PVM	Siglech	Immune/Vascular - Other - Micro-PVM - Siglech	16/98	2.05978e-13	4.04109e-12	15.4005	449.865	RPS9;RPL32;RPLP0;EEF1A1;RPS4X;FTL1;RPL18A;TMSB4X;COTL1;RPS3;FAU;RPS11;RPL18;RPL39;RPS24;RPS23	DE-
Micro-PVM Siglech 378	27	378	Mouse 378 Micro up	Immune/Vascular	Other	Micro-PVM	Siglech	Immune/Vascular - Other - Micro-PVM - Siglech	13/72	1.02223e-11	1.55985e-10	17.2039	435.37	RPS9;RPL32;RPLP0;RPS4X;EEF1A1;FTL1;RPL18A;TMSB4X;FAU;RPS11;RPL39;RPS24;RPS23	DE-
NP PPP Nts 354	87	354	Mouse 354 NP PPP up	Glutamatergic	NP_L6CT_L6b	NP PPP	Nts	Glutamatergic - NP_L6CT_L6b - NP PPP - Nts	2/6	0.00253292	0.011995	37.5114	224.258	HIVEP1;GNG12	DE-
Oligo Enpp6 363	101	363	Mouse 363 Oligo up	Astro/Olig	Other	Oligo	Enpp6	Astro/Olig - Other - Oligo - Enpp6	8/212	0.00747478	0.0304912	2.98024	14.5919	ATAT1;SH3GL3;FTL1;DEAF1;CDK4;IDH1;GNG12;HMGN2	DE-
Oligo Enpp6 364	90	364	Mouse 364 Oligo up	Astro/Olig	Other	Oligo	Enpp6	Astro/Olig - Other - Oligo - Enpp6	11/318	0.00358527	0.0164126	2.74062	15.4322	ATAT1;SH3GL3;FTL1;PHC1;PCBP4;CDK4;IDH1;PPDPF;GNG12;HMGN2;PHLDA3	DE-
Oligo Opalin 365	92	365	Mouse 365 Oligo up	Astro/Olig	Other	Oligo	Opalin	Astro/Olig - Other - Oligo - Opalin	11/323	0.00402999	0.0180473	2.696	14.8658	ATAT1;SH3GL3;FTL1;PHC1;PCBP4;PRDX1;PPDPF;GNG12;HMGN2;PHLDA3;TBC1D16	DE-
Oligo Pdgfra 360	83	360	Mouse 360 OPC up	Astro/Olig	Other	Oligo	Pdgfra	Astro/Olig - Other - Oligo - Pdgfra	6/95	0.00166075	0.00824374	5.1137	32.7302	DBI;TXNDC12;LHFPL3;NCAPD2;HMGN2;CDO1	DE-
Pvalb Lpl 110	213	110	Mouse 110 Pvalb up	GABAergic	MGE	Pvalb	Lpl	GABAergic - MGE - Pvalb - Lpl	16/631	0.010289	0.0283068	1.99771	9.1429	USP13;GGT7;CNTNAP1;AU040320;ABCA5;KCNC1;LGI3;LRRC4;SLC39A14;FBXO33;EXTL2;WEE1;TBC1D30;MAN1C1;GABRD;UGGT1	DE+
Pvalb Th 102	109	102	Mouse 102 Sst up	GABAergic	MGE	Pvalb	Th	GABAergic - MGE - Pvalb - Th	2/13	0.0123897	0.0459868	13.6357	59.8728	PDCL3;CTNNBIP1	DE-
Sncg Krt73 29	60	29	Mouse 29 Sncg up	GABAergic	CGE	Sncg	Krt73	GABAergic - CGE - Sncg - Krt73	29/956	2.94486e-05	0.000202213	2.49315	26.0107	MAOA;PSMB6;EEF1B2;RPS15A;ABLIM3;DPYSL5;DEAF1;GNG4;DPYSL3;MVB12B;RACK1;RPRD1B;RPL15;RPS13;BCAS2;RANBP1;LRRC75B;CTNNBIP1;MTURN;RGMA;ATAT1;PDCL3;LSM6;ERP29;MIR670HG;SFXN1;ANAPC5;EEF1E1;NOP53	DE-
Sncg Krt73 30	44	30	Mouse 30 Sncg up	GABAergic	CGE	Sncg	Krt73	GABAergic - CGE - Sncg - Krt73	29/731	1.51917e-07	1.39489e-06	3.33163	52.3063	RPL12;PARK7;PSMB6;EEF1B2;RPL7A;RPS15A;DPYSL5;GNG4;RACK1;AKT1;RPRD1B;RPL15;RPS13;BCAS2;S100A10;RANBP1;LSM1;MTURN;MRPL52;PDCL3;CD24A;LSM6;EIF3K;ERP29;MIR670HG;SFXN1;ANAPC5;EEF1E1;NOP53	DE-
Sncg Krt73 31	46	31	Mouse 31 Sncg up	GABAergic	CGE	Sncg	Krt73	GABAergic - CGE - Sncg - Krt73	26/606	1.5574e-07	1.39489e-06	3.59277	56.317	RPL30;RPL12;PARK7;PSMB6;EEF1B2;RPL7A;RPS15A;DPYSL5;GNG4;RACK1;AKT1;RPRD1B;RPL15;RPS13;BCAS2;RANBP1;RPL13A;MRPL52;LSM6;EIF3K;BOLA2;ERP29;MIR670HG;SFXN1;EEF1E1;NOP53	DE-
Sncg Krt73 37	67	37	Mouse 37 Sncg up	GABAergic	CGE	Sncg	Krt73	GABAergic - CGE - Sncg - Krt73	7/89	0.000180934	0.00111261	6.50269	56.0362	RANBP1;DPYSL5;GNG4;MIR670HG;SFXN1;RPL15;MTURN	DE-
Sncg Krt73 38	78	38	Mouse 38 Sncg up	GABAergic	CGE	Sncg	Krt73	GABAergic - CGE - Sncg - Krt73	8/150	0.000890762	0.00470505	4.29506	30.1661	MRPL52;DPYSL5;GNG4;BOLA2;MVB12B;RPRD1B;SFXN1;RPL15	DE-
Sncg Ndnf HPF 21	33	21	Mouse 21 Ndnf HPF up	GABAergic	CGE	Sncg	Ndnf HPF	GABAergic - CGE - Sncg - Ndnf HPF	21/277	1.43353e-10	1.78974e-09	6.54872	148.431	RANBP1;CTNNBIP1;MRPL52;EEF1B2;RPL7A;ZNHIT1;RPS15A;EIF3K;DPYSL5;GNG4;DPYSL3;BOLA2;ECHDC1;ERP29;SFXN1;RPL15;NAXD;SRGAP1;NOP53;RPS13;BCAS2	DE-
Sncg Ndnf HPF 22	63	22	Mouse 22 Ndnf HPF up	GABAergic	CGE	Sncg	Ndnf HPF	GABAergic - CGE - Sncg - Ndnf HPF	8/108	9.59786e-05	0.000627669	6.11206	56.545	MRPL52;RPL7A;RANBP1;RPS15A;CTNNBIP1;BOLA2;SFXN1;RPL15	DE-
Sncg Pax6 34	112	34	Mouse 34 Sncg up	GABAergic	CGE	Sncg	Pax6	GABAergic - CGE - Sncg - Pax6	4/68	0.0126494	0.0465316	4.71049	20.5855	DPYSL5;GNG4;MIR670HG;SFXN1	DE-
Sncg Pax6 36	86	36	Mouse 36 Sncg up	GABAergic	CGE	Sncg	Pax6	GABAergic - CGE - Sncg - Pax6	4/43	0.00247779	0.0118703	7.73986	46.4422	DPYSL5;GNG4;MIR670HG;SFXN1	DE-
Sncg Ptprk 26	45	26	Mouse 26 Sncg up	GABAergic	CGE	Sncg	Ptprk	GABAergic - CGE - Sncg - Ptprk	15/211	1.52365e-07	1.39489e-06	5.98133	93.8888	MAOA;CTNNBIP1;KLHL13;MTURN;RGMA;PDCL3;DPYSL5;GNG4;RACK1;MIR670HG;THEM4;SFXN1;RPL15;NOP53;BCAS2	DE-
Sncg Ptprk 27	59	27	Mouse 27 Sncg up	GABAergic	CGE	Sncg	Ptprk	GABAergic - CGE - Sncg - Ptprk	11/157	8.16093e-06	5.69882e-05	5.81057	68.0775	RANBP1;PDCL3;DPYSL5;MAOA;DEAF1;GNG4;CTNNBIP1;MIR670HG;SFXN1;MTURN;BCAS2	DE-
Sncg Ptprk 28	53	28	Mouse 28 Sncg up	GABAergic	CGE	Sncg	Ptprk	GABAergic - CGE - Sncg - Ptprk	17/304	6.95087e-07	5.40332e-06	4.64505	65.8632	SH3GL3;RPL12;CTNNBIP1;TBCB;KLHL13;MTURN;MRPL52;PSMB6;RPL7A;RPS15A;LSM6;DPYSL5;RACK1;RPLP2;SFXN1;EEF1E1;NOP53	DE-
Sncg Serpinf1 32	71	32	Mouse 32 Sncg up	GABAergic	CGE	Sncg	Serpinf1	GABAergic - CGE - Sncg - Serpinf1	5/43	0.000250826	0.0014555	9.96812	82.6432	CD24A;TCERG1L;GNG4;MIR670HG;SFXN1	DE-
Sncg Serpinf1 33	88	33	Mouse 33 Sncg up	GABAergic	CGE	Sncg	Serpinf1	GABAergic - CGE - Sncg - Serpinf1	4/45	0.00293035	0.0136076	7.36155	42.9372	TCERG1L;GNG4;MIR670HG;SFXN1	DE-
Sncg Serpinf1 39	254	39	Mouse 39 Lamp5 up	GABAergic	CGE	Sncg	Serpinf1	GABAergic - CGE - Sncg - Serpinf1	3/43	0.0192193	0.0443405	5.63788	22.28	LRRC4;RGS7BP;PHKA2	DE+
Sncg Serpinf1 40	111	40	Mouse 40 Vip up	GABAergic	CGE	Sncg	Serpinf1	GABAergic - CGE - Sncg - Serpinf1	2/13	0.0123897	0.0459868	13.6357	59.8728	MIR670HG;SFXN1	DE-
Sncg Serpinf1 40	229	40	Mouse 40 Vip up	GABAergic	CGE	Sncg	Serpinf1	GABAergic - CGE - Sncg - Serpinf1	2/13	0.0123897	0.0317045	13.6357	59.8728	RGS7BP;PHKA2	DE+
Sst Chodl Chodl 60	65	60	Mouse 60 Sst Chodl up	GABAergic	MGE	Sst Chodl	Chodl	GABAergic - MGE - Sst Chodl - Chodl	5/38	0.000138039	0.000874956	11.4814	102.046	RPL13A;MYL6B;USE1;SRGAP1;MTURN	DE-
Sst Chodl Chodl 61	30	61	Mouse 61 Sst Chodl up	GABAergic	MGE	Sst Chodl	Chodl	GABAergic - MGE - Sst Chodl - Chodl	17/160	4.53541e-11	6.22863e-10	9.39161	223.675	SH3GL3;GPX1;RPL13A;MYL6B;RPL23A;USE1;MTURN;EEF1B2;EIF3K;DPYSL5;GNG4;DPYSL3;ERP29;RACK1;SFXN1;RPS13;S100A10	DE-
Sst Chodl Chodl 62	28	62	Mouse 62 Sst Chodl up	GABAergic	MGE	Sst Chodl	Chodl	GABAergic - MGE - Sst Chodl - Chodl	16/129	1.60648e-11	2.36382e-10	11.158	277.325	SH3GL3;RPL13A;MYL6B;RPL23A;USE1;MTURN;EEF1B2;EEF1A1;GNG4;ERP29;RACK1;BBS9;SFXN1;NOP53;RPS13;S100A10	DE-
Sst Chodl Chodl 63	19	63	Mouse 63 Sst Chodl up	GABAergic	MGE	Sst Chodl	Chodl	GABAergic - MGE - Sst Chodl - Chodl	29/402	1.30569e-13	2.83128e-12	6.37863	189.234	CIB2;DPY30;MYL6B;EEF1B2;ZNHIT1;RPS15A;ABLIM3;DPYSL5;GNG4;DPYSL3;STK16;RAC3;RPLP2;RPL15;SRGAP1;RPS13;CGREF1;GPX1;CTNNBIP1;AIP;LSM1;RPL13A;MRPL52;PDCL3;LSM6;ERP29;SFXN1;AIDA;EEF1E1	DE-
Sst Crh 71	68	71	Mouse 71 Sst up	GABAergic	MGE	Sst	Crh	GABAergic - MGE - Sst - Crh	14/341	0.00019584	0.00118656	3.31045	28.2654	RPL30;PPP1R14C;CTNNBIP1;LSM1;CIB2;MYL6B;PDCL3;RPS15A;RAC3;SFXN1;RPRD1B;GM21992;FAR2;RPS13	DE-
Sst Crh 72	97	72	Mouse 72 Sst up	GABAergic	MGE	Sst	Crh	GABAergic - MGE - Sst - Crh	6/121	0.00552953	0.0234862	3.95232	20.5428	CTNNBIP1;CIB2;SFXN1;MYL6B;KLHL13;EEF1E1	DE-
Sst Etv1 80	233	80	Mouse 80 Sst up	GABAergic	MGE	Sst	Etv1	GABAergic - MGE - Sst - Etv1	4/69	0.0132915	0.0334283	4.63778	20.0382	USP13;CNTNAP1;EXTL2;TBC1D30	DE+
Sst Myh8 HPF 77	69	77	Mouse 77 Sst up	GABAergic	MGE	Sst	Myh8 HPF	GABAergic - MGE - Sst - Myh8 HPF	4/23	0.000218771	0.00130629	15.9032	134.024	NIPSNAP3B;RANBP1;FAM102B;CIB2	DE-
Sst Nmbr 84	94	84	Mouse 84 Sst up	GABAergic	MGE	Sst	Nmbr	GABAergic - MGE - Sst - Nmbr	4/53	0.00530367	0.0230621	6.15717	32.2596	FAM102B;CTNNBIP1;ERP29;EEF1E1	DE-
SUB-ProS Arhgap6 271	224	271	Mouse 271 ProS up	Glutamatergic	DG_SUB_CA	SUB-ProS	Arhgap6	Glutamatergic - DG_SUB_CA - SUB-ProS - Arhgap6	5/103	0.0120224	0.0314516	3.85341	17.0359	AR;FAM234B;WSCD2;LIFR;PHIP	DE+
V3d Gnb3 355	1	355	Mouse 355 V3d up	Glutamatergic	Other	V3d	Gnb3	Glutamatergic - Other - V3d - Gnb3	56/327	5.23997e-46	2.15887e-43	19.2444	2006.47	RPL30;RPL32;RPL34;RPLP0;CIB2;DPY30;DBI;PARK7;RPL10A;USE1;RPL6;RPS15;MRPL41;RPL7A;RPS17;FTL1;RPL18A;RPL36;RACK1;RPLP2;RPS11;HMGN2;RPL39;PPFIA4;RPS13;RPS9;RPL21;RPS8;RPL23;RPL22;RPL13A;EDF1;EEF1A1;DDAH1;PPDPF;RPL26;RPL28;RPL12;GABARAP;RPS15A;PRDX1;RPL14;RPS3;RPS27A;RPL18;RPL19;RPL41;RPL23A;RPS25;LSM6;CDK4;RPS20;FAU;EIF3F;RPS24;RPS23	DE-
Vip Car10 42	106	42	Mouse 42 Vip up	GABAergic	CGE	Vip	Car10	GABAergic - CGE - Vip - Car10	2/12	0.0105753	0.0407197	15	68.2386	GNG4;MIR670HG	DE-
Vip Car10 50	107	50	Mouse 50 Vip up	GABAergic	CGE	Vip	Car10	GABAergic - CGE - Vip - Car10	2/12	0.0105753	0.0407197	15	68.2386	GLRA2;TCERG1L	DE-
VLMC Dcn 374	91	374	Mouse 374 VLMC up	Immune/Vascular	Other	VLMC	Dcn	Immune/Vascular - Other - VLMC - Dcn	4/48	0.00371034	0.0167985	6.85859	38.385	FTL1;RPS9;RPL18A;RPLP0	DE-
